# The power to resolve relationships: identifying incongruence and precision of reduced representation and genome-wide data in phylogenomics and population genomics

**DOI:** 10.1101/2025.07.09.663802

**Authors:** Joshua M. Felton, Chloe Jelley, Julianna J. Harden, Justin Scholten, Leland Graber, Michelle Heeney, Yanã C. Rizzieri, Chelsea D. Specht, Jacob B. Landis

## Abstract

Target capture of ultraconserved elements (UCEs) and taxon-specific probes are widely used reduced-representation methods in phylogenomics and, increasingly, in population genomics for their ability to retrieve hundreds to thousands of homologous loci across divergent taxa. Meanwhile, declining costs and improved computational methods have made genome resequencing more accessible for non-model species, enabling the generation of datasets that can address evolutionary and ecological questions from micro- to macroevolutionary scales. Whether target capture approaches to likewise generate datasets that can address questions across broad hierarchical scales remains unclear. Here, we assess the efficacy of data collection (i.e., single nucleotide polymorphism (SNP) retention), predicted genetic variation across samples (i.e., heterozygosity), and phylogenetic congruence between data generated using reduced-representation methods and genome resequencing, leveraging publicly available datasets from plants and animals.

We found that SNP retention varied by locus type, with genome-wide datasets retaining the highest proportion of SNPs and UCEs the lowest proportion. Heterozygosity also differed, with Benchmarking Universal Single-Copy Orthologs (BUSCOs) producing the lowest estimates, followed by UCEs; the inclusion of supercontig flanking regions raised heterozygosity values moderately.

Across all phylogenetic trees, UCE datasets had the lowest bootstrap support, followed by BUSCOs and single copy orthologous genes. Population structure analyses frequently underestimated the number of ancestral populations in reduced-representation datasets, often identifying fewer populations than genome-wide datasets and assigning samples to different clusters. These discrepancies underscore the challenges of relying solely on reduced-representation methods for robust inferences of genetic diversity, phylogenetic relationships, and population structure.
