## Supplemental Tables for "The power to resolve relationships: identifying incongruence and precision of reduced representation and genome-wide data in phylogenomics and population genomics"

### Sheet: S1
Taxon	Number of Samples	Genome size (mb)	Genome reference	UCE set	BUSCO library	r2 LD pruning threshold	divergance time (MYA)	Species used for single copy gene hunt	Reproductive mode (outcrossing v selfing)	variant caller	annual v perennial	Orignal paper
Acer yangbiense	41	153.273	GCA_008009225.1	Angiosperm 353	embroyphyta	0.1	23.02		outcrossing	GATK	perennial
Aquilegia viridiflora	33	293.206	GCA_020826895.1	Angiosperm 353	embroyphyta	0.06	2.98		outcrossing	GATK	perennial
Atriplex hortensis	21	965.004	CoGe: 56906	Angiosperm 353	embroyphyta	0.5	2.07		selfing	GATK	annual
Begonia masoniana	37	799.687	GCA_022432975.1	Angiosperm 353	embroyphyta	0.1	4.33		outcrossing	GATK	perennial
Camellia sinensis	25	3105.37	GCF_004153795.1	Angiosperm 353	embroyphyta	0.1	0.168		outcrossing	mPileUp	perennial
Canis lupus	21	2351.85	GCA_034620435.1	Tetrapods-UCE-5Kv1	carnivora_odb10	0.2	3.63		outcrossing	mPileUp	perennial
Cannabis sativa	39	770.685	GCF_029168945.1	Angiosperm 353	embroyphyta	0.06	11.32		outcrossing	GATK	perennial
Citrus sinensis	25	334.323	GCA_022201045.1	Angiosperm 353	embroyphyta	0.05	0.314		selfing	GATK	perennial
Coffea arabica	50	1094.45	GCF_003713225.1	Angiosperm 353	embroyphyta	0.25	2.33		selfing	GATK	perennial
Coix lacryma-jobi	29	1731.46	GCA_009763385.1	Angiosperm 353	embroyphyta	0.2	6.75		outcrossing	mPileUp	perennial
Corylus heterophylla	43	370.751	GCA_016403345.1_ASM1640334v1	Angiosperm 353	embroyphyta	0.07	6.03		outcrossing	GATK	perennial
Costus spp.	24	939.802	Costus_bracteatus_R3030.masurca.PolcaCorrected.scaffolds.seqclean.fasta	Angiosperm 353	embroyphyta	0.06	0.853		outcrossing	GATK	perennial
Diprion similis	88	270.241	GCF_021155765.1	Hymenoptera 1.5Kv1	insecta	0.2	52.2 (for the genus)		outcrossing	GATK	perennial
Fragaria spp.	26	220.357	Fragaria_vesca_v4.0.a1	Angiosperm 353	embroyphyta	0.26	9.38		outcrossing	GATK	perennial
Coerebinae_spp.	33	1065.29	GCF_000277835.1	Tetrapods-UCE-5Kv1	aves_odb10	0.12	0.558		outcrossing	mPileUp	perennial
Juglans regia	52	572.8	Juglans_regia.Walnut_2.0.	Angiosperm 353	embroyphyta	0.12	0.428		outcrossing	GATK	perennial
Liriodendron chinense	14	1742.42	GCA_003013855	Angiosperm 353	embroyphyta	0.15	14.15		outcrossing	mPileUp	perennial
Lotus corniculatus	27	553.706	GCF_012489685.1_LjGifu_v1.2	Angiosperm 353	embroyphyta	0.04	11.99		outcrossing	mPileUp	perennial
Malania oleifera	32	1494.42	GCF_029873635.1	Angiosperm 353	embroyphyta	0.3	46.7		outcrossing	mPileUp	perennial
Medicago truncatula	33	430.008	GCF_003473485.1	Angiosperm 353	embroyphyta	0.1	0.46		predominately selfing	GATK	annual
Parulidae spp.	40	1022.65	GCA_001746935.2	Tetrapods-UCE-5Kv1	aves_odb10	0.07	11.25		outcrossing	mPileUp	perennial
Plectropomus leopardus	27	895.705	GCF_008729295.1	Acanthomorphs 1Kv1	actinopterygii_odb	0.17	6.61		outcrossing	mPileUp	perennial
Populus davidiana	36	392.162	GCA_030145905.1_NIFOS_PopDav_1.0_genomic	Angiosperm 353	embroyphyta	0.09	4.12		outcrossing	GATK	perennial
Primula spp.	28	418.234	Primula vulgaris ddPriVulg1.1	Angiosperm 353	embroyphyta	0.1	1.93		outcrossing	GATK	perennial
Prunus armeniaca	72	221.902	Prunus armeniaca Genome v1.0	Angiosperm 353	embroyphyta	0.15	22.31		outcrossing	GATK	perennial
Salix brachista	77	421	GWHAAZH00000000	Angiosperm 353	embroyphyta	0.05	0.44		outcrossing	GATK	perennial
Sesamum indicum	38	274.906	GCA_000512975.1	Angiosperm 353	embroyphyta	0.6	7.58		selfing	GATK	perennial
Solanum lycopersicum	32	829.074	M821.3	Angiosperm 353	embroyphyta	0.3	0.382		primarily selfing	GATK	perennial
Sorghum bicolor	43	719.894	Sbicolor_730_v5.0	Angiosperm 353	embroyphyta	0.2	0.955		selfing	GATK	annual
Spirodela polyrhiza	68	140.441	GCA_024713555	Angiosperm 353	embroyphyta	0.2	54.7		limited outcrossing	GATK	perennial
Thlaspi arvense	35	525.555	GCA_911865555.2	Angiosperm 353	embroyphyta	0.27	1.2		mostling selfing (10-20% outcrossing)	GATK	annual
Ursus arctos	29	2470	GCA_023065955.2_UrsArc2.0_genomic	Tetrapods-UCE-5Kv1	tetrapoda	0.2	0.82		outcrossing	GATK	perennial
Vigna angularis	54	448.363	GCF_016808095.1	Angiosperm 353	embroyphyta	0.25	0.362		selfing (less then 1% outcrossing)	GATK	annual
Vitis spp.	130	487	Vari_b40-14_pacbio	Angiosperm 353	embroyphyta	0.08	5.23		outcrossing	GATK	perennial

### Sheet: S2
Comparison	Z	P.unadj	P.adj
UCE_gene - UCE_super	-1.76312	0.0778796	1
UCE_gene - BUSCO	-6.54346	6.01109e-11	1.26233e-09
UCE_super - BUSCO	-4.78034	1.75001e-06	3.67502e-05
UCE_gene - BUSCOsuper	-5.54653	2.91394e-08	6.11927e-07
UCE_super - BUSCOsuper	-3.78341	0.000154696	0.00324862
BUSCO - BUSCOsuper	0.996931	0.318798	1
UCE_gene - genome	-11.1036	1.20452e-28	2.52948e-27
UCE_super - genome	-9.34051	9.58756e-21	2.01339e-19
BUSCO - genome	-4.56017	5.11129e-06	0.000107337
BUSCOsuper - genome	-5.5571	2.74296e-08	5.76021e-07
UCE_gene - SC_super	-6.75835	1.39574e-11	2.93106e-10
UCE_super - SC_super	-4.99522	5.87675e-07	1.23412e-05
BUSCO - SC_super	-0.214886	0.829856	1
BUSCOsuper - SC_super	-1.21182	0.225582	1
genome - SC_super	4.34528	1.39097e-05	0.000292104
UCE_gene - singlecopy	-5.61875	1.92348e-08	4.03931e-07
UCE_super - singlecopy	-3.85562	0.000115436	0.00242415
BUSCO - singlecopy	0.924715	0.355114	1
BUSCOsuper - singlecopy	-0.0722159	0.94243	1
genome - singlecopy	5.48488	4.13744e-08	8.68862e-07
SC_super - singlecopy	1.1396	0.254452	1

### Sheet: S3
Comparison	statistic	p	p.adj
UCE + supercontigs - UCE	550523	4.05e-114	8.5e-113
UCE + supercontigs - genome	2169095	0	0
UCE + supercontigs - BUSCO + supercontigs	1.95184e+06	0	0
UCE + supercontigs - BUSCO	1987348	0	0
UCE + supercontigs - single copy	1907795	3.22e-252	6.76e-251
UCE + supercontigs - single copy + supercontigs	1932217	1.05e-256	2.2e-255
UCE - genome	2057470	0	0
UCE - BUSCO + supercontigs	1935153	0	0
UCE - BUSCO	2.00789e+06	0	0
UCE - single copy	1974318	0	0
UCE - single copy + supercontigs	1986347	0	0
genome - BUSCO + supercontigs	13266	0	0
genome - BUSCO	7518	0	0
genome - single copy	9940.5	0	0
genome - single copy + supercontigs	21634	0	0
BUSCO + supercontigs - BUSCO	853242	5.1e-20	1.07e-18
BUSCO + supercontigs - single copy	968382	1.01e-05	0.000212
BUSCO + supercontigs - single copy + supercontigs	1178437	1.88e-05	0.000395
BUSCO - single copy	1182451	0.000152	0.003
BUSCO - single copy + supercontigs	1368380	2.97e-29	6.24e-28
single copy - single copy + supercontigs	1297578	5.8e-15	1.22e-13
